# Rapid replacement of established by exotic genetic lineages of the fungal maize pathogen *Exserohilum turcicum* in the Swiss Rhine valley

**DOI:** 10.1101/2025.06.24.661258

**Authors:** Mireia Vidal-Villarejo, Michael Hammerschmidt, Barbara Oppliger, Hans Oppliger, Karl Schmid

## Abstract

The fungal maize pathogen *Exserohilum turcicum*, the causative agent of Northern Corn Leaf Blight (NCLB) was introduced to Europe in the late 19th century, *E. turcicum* where it rapidly expanded. It persisted in four major clonal lineages and multiple physiological races, defined by their interactions with maize disease resistance genes. In a metagenomic survey of natural infections on the susceptible traditional landrace ‘Rheintaler Ribelmais’ in the Swiss Rhine Valley during 2016 and 2017, we found that one of these clonal lineages (‘Small clonal’ cluster) was dominant in the region. We repeated the surveys in subsequent years and applied a novel pooling strategy to facilitate large-scale sampling by combining ten infected leaves per sampling location. This approach increased sample throughput while reducing sequencing and laboratory costs. The new survey revealed in 2021 and 2022 a significant temporal shift in population structure of exotic genetic lineages from the tropical ‘Kenyan’ cluster, which have become predominant. It indicates recent introduction and establishment of genetically diverse, tropical *E. turcicum* lineages into a temperate agricultural system, possibly facilitated by climate change and global seed exchange. Phyllobiome analyses of infected leaves showed that microbial community composition varied across years but remained largely consistent between maize variety types (landrace vs. hybrid). Overall, metagenomic pool sequencing of infected leaves proves to be a cost-effective, spatially resolved method for pathogen monitoring and provides useful evidence for the evolving epidemiology of *E. turcicum*, with implications for developing durable resistance in maize breeding programs.
