## Supplementary Dataset S1 for "Rapid replacement of established by exotic genetic lineages of the fungal maize pathogen *Exserohilum turcicum* in the Swiss Rhine valley"

### Sheet: Sheet1
sample (fastq)	name in manuscript	type	year	sampling date	location	Coordinates Swiss Y	Coordinates Swiss X	host	Raw Data (Gbp)	Trimmed reads	Trimmed Gbs	Mapped reads host	% reads host	mean X Coverage Host	Mapped reads pathogen	% reads pathogen	mean X Coverage pathogen
R19_Alt	R19_Alt	pooled leaves	2019	2019-09-10	Altstätten	761.221	246.712	Rheintaler Ribelmais	9.87	51808314	7.77125	40573001	0.783137	2.5762	23542	0.000454406	0.0689
RH19_Alt	H19_Alt	pooled leaves	2019	2019-09-10	Altstätten	761.255	246.731	Hybrid	8.71	44282287	6.64234	39402687	0.889807	2.5252	2187	4.93877e-05	0.0051
R19_Au	R19_Au	pooled leaves	2019	2019-09-10	Au	766.33	255.454	Rheintaler Ribelmais	9.78	51412156	7.71182	46668326	0.907729	2.9843	9686	0.000188399	0.023
R19_Bch	R19_Bch	pooled leaves	2019	2019-09-11	Buchs	754.996	227.698	Rheintaler Ribelmais	8.62	43897636	6.58465	39368149	0.896817	2.5197	73458	0.00167339	0.1928
R19_Dpl	R19_Dpl	pooled leaves	2019	2019-09-10	Diepoldsau	765.358	250.588	Rheintaler Ribelmais	9.6	51018578	7.65279	42424363	0.831547	2.6877	30328	0.00059445	0.0724
RH19_Dpl	H19_Dpl	pooled leaves	2019	2019-09-10	Diepoldsau	765.338	250.608	Hybrid	8.73	45351924	6.80279	42677795	0.941036	2.7366	10580	0.000233287	0.0252
R19_Lnd	R19_Lnd	pooled leaves	2019	2019-09-11	Landquart	763.04	203.524	Rheintaler Ribelmais	9.52	51701440	7.75522	43743015	0.84607	2.7292	11976	0.000231638	0.0283
RH19_Mrg	H19_Mrg	pooled leaves	2019	2019-09-10	St. Margrethen	763.856	259.097	Hybrid	8.53	43101754	6.46526	39838021	0.924278	2.5492	8293	0.000192405	0.0197
R19_Mrb	R19_Grb	pooled leaves	2019	2019-09-06	Grabs	752.255	229.056	Rheintaler Ribelmais	9.58	45933510	6.89003	39588221	0.861859	2.481	36529	0.000795258	0.1062
R19_Mrb8	R19_Mrb	pooled leaves	2019	2019-09-10	Marbach	762.576	249.575	Rheintaler Ribelmais	8.85	48529993	7.2795	38886261	0.801283	2.4493	35542	0.000732372	0.1099
RH19_Mrb	H19_Grb	pooled leaves	2019	2019-09-06	Grabs	752.228	229.062	Hybrid	9.41	45821029	6.87315	42897112	0.936188	2.75	121097	0.00264283	0.3933
RH19_Mrb8	H19_Mrb	pooled leaves	2019	2019-09-10	Marbach	762.498	249.609	Hybrid	9.05	48882130	7.33232	43188446	0.883522	2.7697	4349	8.89691e-05	0.0103
R19_Sch	R19_Sch	pooled leaves	2019	2019-09-11	Schaan	756.146	228.071	Rheintaler Ribelmais	8.73	44532405	6.67986	35561745	0.798559	2.2238	8176	0.000183597	0.0188
R19_Mrg	R19_Mrg	pooled leaves	2019	2019-09-10	St. Margrethen	764.023	258.988	Rheintaler Ribelmais	9.58	51541720	7.73126	44651630	0.86632	2.8495	16290	0.000316055	0.0391
R20_Alt	R20_Alt	pooled leaves	2020	13/09/2020	Altstätten	760.789	248.983	Rheintaler Ribelmais	8.23	50229476	7.53442	47256290	0.940808	3.023	52128	0.0010378	0.1673
R20_Bch	R20_Bch	pooled leaves	2020	14/09/2020	Buchs	754.985	227.643	Rheintaler Ribelmais	11.6	68005047	10.2008	64798819	0.952853	4.1545	52307	0.000769164	0.148
R20_Lnd	R20_Lnd	pooled leaves	2020	14/09/2020	Landquart	762.555	203.378	Rheintaler Ribelmais	21.84	121801241	18.2702	79737612	0.654654	4.9326	69453	0.000570216	0.1524
RH20_Lnd	H20_Lnd	pooled leaves	2020	14/09/2020	Landquart	762.288	203.311	Hybrid	8.97	47324687	7.0987	45982589	0.971641	2.9522	1442	3.04704e-05	0.0044
R20_Mrb	R20_Grb	pooled leaves	2020	13/09/2020	Grabs	753.206	229.387	Rheintaler Ribelmais	14.29	73267814	10.9902	61650549	0.841441	3.9029	24664	0.000336628	0.0644
R20_Mrb11	R20_Mrb	pooled leaves	2020	13/09/2020	Marbach	761.633	250.102	Rheintaler Ribelmais	12.49	83127299	12.4691	73248049	0.881155	4.6552	12414	0.000149337	0.0347
R20_Sch	R20_Sch	pooled leaves	2020	15/09/2020	Schaan	756.258	225.949	Rheintaler Ribelmais	8.45	51301212	7.69518	44356789	0.864634	2.8035	12478	0.00024323	0.0346
RH20_Sch	H20_Sch	pooled leaves	2020	15/09/2020	Schaan	756.258	225.949	Hybrid	11.06	64854733	9.72821	62664841	0.966234	4.0269	56335	0.000868634	0.1831
R20_Mrg	R20_Mrg	pooled leaves	2020	14/09/2020	St. Margrethen	764.009	259.162	Rheintaler Ribelmais	9.29	56066125	8.40992	31426044	0.560517	1.9386	42780	0.000763028	0.0994
RH20_Mrg	H20_Mrg	pooled leaves	2020	14/09/2020	St. Margrethen	763.487	259.07	Hybrid	10.19	60253520	9.03803	58848431	0.97668	3.7862	963	1.59825e-05	0.0023
R20_Zz	R20_Zz	pooled leaves	2020	14/09/2020	Zizers	761.161	201.561	Rheintaler Ribelmais	9.52	57462976	8.61945	15390134	0.267827	0.8541	39293	0.000683797	0.0903
RH20_Zz	H20_Zz	pooled leaves	2020	14/09/2020	Zizers	760.978	201.548	Hybrid	8.54	66613317	9.992	64647013	0.970482	4.1607	1843	2.76671e-05	0.004
R21_R_Gs	R21_Au	pooled leaves	2021	23/09/2021	Au	766.231	254.29	Rheintaler Ribelmais	10.3	68460062	10.269	27479255	0.401391	1.6887	8308136	0.121357	26.5646
R21_S_Gs	H21_Au	pooled leaves	2021	23/09/2021	Au	766.231	254.29	Hybrid	15.3	101033357	15.155	19402726	0.192043	1.1079	28514322	0.282227	91.3673
R21_R_Dpl	R21_Dpl	pooled leaves	2021	23/09/2021	Diepoldsau	766.693	249.056	Rheintaler Ribelmais	9.7	64073120	9.61097	19195276	0.299584	1.1634	9829102	0.153404	31.454
R21_S_Dpl	H21_Dpl	pooled leaves	2021	23/09/2021	Diepoldsau	766.693	249.056	Hybrid	9.5	62892433	9.43386	44336729	0.704961	2.7867	4046010	0.0643322	12.9395
R21_R_Lnd	R21_Lnd	pooled leaves	2021	23/09/2021	Landquart	762.63	203.526	Rheintaler Ribelmais	9.3	61238831	9.18582	26673700	0.435568	1.6208	5529604	0.0902957	17.6262
R21_R_Lnd-2	S-R21_Lnd	single leaf	2021	23/09/2021	Landquart	762.63	203.526	Rheintaler Ribelmais	15.9	80206493	12.031	73743149	0.919416	4.6423	704903	0.0087886	2.3001
R21_S_Lnd	H21_Lnd	pooled leaves	2021	23/09/2021	Landquart	762.63	203.526	Hybrid	9.2	60984004	9.1476	24053137	0.394417	1.4824	12523285	0.205354	40.1133
R21_R_Dtr	R21_Dtr	pooled leaves	2021	16/09/2021	Lauterach	772.088	259.643	Rheintaler Ribelmais	10.8	71902442	10.7854	41727197	0.580331	2.5781	7782863	0.108242	24.9073
R21_S_Dtr	H21_Dtr	pooled leaves	2021	16/09/2021	Lauterach	772.088	259.643	Hybrid	8.2	54335793	8.15037	39120792	0.719982	2.4696	5206420	0.0958193	16.6696
R21_S_Dtr-2	S-H21_Dtr	single leaf	2021	16/09/2021	Lauterach	772.088	259.643	Hybrid	14.95	77564561	11.6347	71981374	0.928019	4.5424	1409852	0.0181765	4.6028
R21_R_Mrb	R21_Mrb	pooled leaves	2021	23/09/2021	Marbach	762.681	249.467	Rheintaler Ribelmais	9.5	62879953	9.43199	7817668	0.124327	0.4207	10788417	0.171572	34.5462
R21_R_Mrb-2	S-R21_Mrb	single leaf	2021	23/09/2021	Marbach	762.681	249.467	Rheintaler Ribelmais	15.17	80226136	12.0339	58407269	0.728033	3.6585	3567749	0.0444712	11.653
R21_S_Mrb	H21_Mrb	pooled leaves	2021	23/09/2021	Marbach	762.681	249.467	Hybrid	8.4	56003961	8.40059	47006207	0.839337	2.9716	1530371	0.0273261	4.8895
R21_R_Obr	R21_Obr	pooled leaves	2021	23/09/2021	Oberriet	761.004	242.145	Rheintaler Ribelmais	8.7	57928656	8.6893	22928504	0.395806	1.4284	7183937	0.124014	23.0043
R21_S_Obr	H21_Obr	pooled leaves	2021	23/09/2021	Oberriet	761.004	242.145	Hybrid	9.9	65775975	9.8664	28544952	0.433972	1.7857	9402316	0.142945	30.1143
R21_R_Sch	R21_Sch	pooled leaves	2021	23/09/2021	Schaan	756.258	225.949	Rheintaler Ribelmais	9.1	59794994	8.96925	21536547	0.360173	1.3129	8026429	0.134232	25.673
R21_S_Sch	H21_Sch	pooled leaves	2021	23/09/2021	Schaan	756.258	225.949	Hybrid	13.7	90947489	13.6421	60532942	0.665581	3.8238	48845	0.000537068	0.119
R21_R_Thr	R21_Mrg	pooled leaves	2021	23/09/2021	St. Margrethen	763.81	259.085	Rheintaler Ribelmais	12.5	83123601	12.4685	33726545	0.40574	2.0648	6387415	0.0768424	20.4042
R21_S_Thr	H21_Mrg	pooled leaves	2021	23/09/2021	St. Margrethen	763.81	259.085	Hybrid	10.3	68015294	10.2023	20418115	0.300199	1.2246	16379782	0.240825	52.421
R21_R_Fr	R21_Wdn	pooled leaves	2021	23/09/2021	Widnau	766.336	251.215	Rheintaler Ribelmais	10	66288035	9.94321	17565064	0.264981	1.0597	5001659	0.0754534	15.9771
R21_S_Fr	H21_Wdn	pooled leaves	2021	23/09/2021	Widnau	766.336	251.215	Hybrid	11.2	74837027	11.2256	70950817	0.948071	4.4913	628114	0.00839309	2.0092
R21_R_Zz	R21_Zz	pooled leaves	2021	23/09/2021	Zizers	761.137	201.475	Rheintaler Ribelmais	9.2	60466905	9.07004	18740174	0.309924	1.1303	10006843	0.165493	31.9916
R21_S_Zz	H21_Zz	pooled leaves	2021	23/09/2021	Zizers	761.137	201.475	Hybrid	10.7	70849192	10.6274	26827634	0.378658	1.6326	15957753	0.225235	51.1214
R22_Alt	R22_Alt	pooled leaves	2022	2022-12-09	Altstätten	762.681	249.467	Rheintaler Ribelmais	13.37	79157588	11.8736	57608131	0.727765	3.6496	30076	0.000379951	0.07
RH22_Alt	H22_Alt	pooled leaves	2022	2022-12-09	Altstätten	762.681	249.467	Hybrid	12.5	72706696	10.906	59717272	0.821345	3.8056	2884214	0.0396692	9.4013
R22_Dpl	R22_Dpl	pooled leaves	2022	2022-12-09	Diepoldsau	766.693	249.056	Rheintaler Ribelmais	12.38	73879940	11.082	57658877	0.78044	3.659	27449	0.000371535	0.0652
RH22_Dpl	H22_Dpl	pooled leaves	2022	2022-12-09	Diepoldsau	766.693	249.056	Hybrid	11.18	66942083	10.0413	63574988	0.949701	4.0852	2595	3.87649e-05	0.0063
R22_Lnd	R22_Lnd	pooled leaves	2022	2022-12-09	Landquart	762.63	203.526	Rheintaler Ribelmais	8.67	53535310	8.0303	41174481	0.769109	2.5893	19945	0.000372558	0.045
RH22_Lnd	H22_Lnd	pooled leaves	2022	2022-12-09	Landquart	762.63	203.526	Hybrid	12.32	73631894	11.0448	65632443	0.891359	4.1839	2666459	0.0362134	8.6999
R22_Mrb	R22_Grb	pooled leaves	2022	2022-12-09	Grabs	756.258	225.949	Rheintaler Ribelmais	11.51	69611493	10.4417	56502765	0.811687	3.5822	196306	0.00282002	0.6305
RH22_Mrb	H22_Grb	pooled leaves	2022	2022-12-09	Grabs	756.258	225.949	Hybrid	12.36	73930886	11.0896	64980969	0.878942	4.1578	1386695	0.0187566	4.5211
R22_Mrg	R22_Mrg	pooled leaves	2022	2022-12-09	St. Margrethen	763.81	259.085	Rheintaler Ribelmais	13.89	85706537	12.856	67049986	0.782321	4.2425	29752	0.000347138	0.066
RH22_Mrg	H22_Mrg	pooled leaves	2022	2022-12-09	St. Margrethen	763.81	259.085	Hybrid	11.22	65765724	9.86486	64197625	0.976156	4.1298	1084	1.64828e-05	0.0026
R22_Wdn	R22_Wdn	pooled leaves	2022	2022-12-09	Widnau	766.366	251.215	Rheintaler Ribelmais	9.42	50423442	7.56352	42298393	0.838864	2.6858	506686	0.0100486	1.644
RH22_Wdn	H22_Wdn	pooled leaves	2022	2022-12-09	Widnau	766.366	251.215	Hybrid	12.78	75943982	11.3916	74510465	0.981124	4.7958	1798	2.36753e-05	0.0045
R22_Zz	R22_Zz	pooled leaves	2022	2022-12-09	Zizers	761.114	202.21	Rheintaler Ribelmais	9.06	55176899	8.27653	32681663	0.592307	2.0166	37986	0.00068844	0.0851
RH22_Zz	H22_Zz	pooled leaves	2022	2022-12-09	Zizers	761.114	202.21	Hybrid	8.54	52582567	7.88739	44910615	0.854097	2.8435	11388	0.000216574	0.0265
mean									10.6944	6.39413e+07	9.56416	4.51538e+07	0.72068	2.84977	2.97341e+06	0.0430027	9.52118
median									9.74	62886193	9.43199	43188446	0.821345	2.75	52307	0.000795258	0.1524
2021																0.108242	23.0043
																0.112406	24.8899
